# Black chromatin is indispensable for accurate simulations of *Drosophila melanogaster* chromatin structure

**DOI:** 10.1101/2021.12.12.472204

**Authors:** Irina Tuszynska, Pawel Bednarz, Bartek Wilczynski

## Abstract

The interphase chromatin structure is extremely complex, precise and dynamic. Experimental methods can only show the frequency of interaction of the various parts of the chromatin. Therefore, it is extremely important to develop theoretical methods to predict the chromatin structure. In this publication, we describe the necessary factors for the effective modeling of the chromatin structure in *Drosophila melanogaster*. We also compared Monte Carlo with Molecular Dynamic methods. We showed that incorporating black, non-reactive chromatin is necessary for successfully prediction of chromatin structure, while the loop extrusion model or using Hi-C data as input are not essential for the basic structure reconstruction.
