## Supplemental Table S2 for "Black chromatin is indispensable for accurate simulations of *Drosophila melanogaster* chromatin structure"

### Sheet: Export Summary
	This document was exported from Numbers. Each table was converted to an Excel worksheet. All other objects on each Numbers sheet were placed on separate worksheets. Please be aware that formula calculations may differ in Excel.
	Numbers Sheet Name	Numbers Table Name	Excel Worksheet Name
	MD 100 diagonals
		Table 1	MD 100 diagonals
	MD 100-200 diagonals
		Table 1	MD 100-200 diagonals
	MD 200-300 diagona
		Table 1	MD 200-300 diagona
	MD <=300 diagonals
		Table 1	MD <=300 diagonals
	MC_100diagonals
		Table 1	MC_100diagonals
	MC 100-200 diagonals
		Table 1	MC 100-200 diagonals
	MC_200-300_diagonals
		Table 1	MC_200-300_diagonals
	MC <=300 diagonals
		Table 1	MC <=300 diagonals
	Sim_type
		Table 1	Sim_type

### Sheet: MD 100 diagonals
MD 100 diagonals
	step * 10**6	MD_blackFor4_for14	MD_blackFor4_for20
Spearman	50	0,425	0,446
Spearman	100	0,428	0,446
Spearman	200	0,383	0,415
Spearman	300	0,416	0,437
Spearman	400	0,418	0,431
Spearman	500	0,423	0,442
Spearman	600	0,401	0,421
Spearman	700	0,421	0,44
Spearman	800	0,42	0,439
Spearman	900	0,433	0,434
Spearman	1000	0,434	0,447

### Sheet: MD 100-200 diagonals
MD 100-200 diagonals
	step * 10**6	MD_blackFor4_for14	MD_blackFor4_for20
Spearman	50	0,245	0,236
Spearman	100	0,248	0,238
Spearman	200	0,248	0,246
Spearman	300	0,236	0,237
Spearman	400	0,242	0,24
Spearman	500	0,24	0,235
Spearman	600	0,226	0,225
Spearman	700	0,234	0,228
Spearman	800	0,213	0,215
Spearman	900	0,248	0,26
Spearman	1000	0,248	0,253

### Sheet: MD 200-300 diagona
MD 200-300 diagonals
	step * 10**6	MD_blackFor4_for14	MD_blackFor4_for20
Spearman	50	0,172	0,181
Spearman	100	0,184	0,2
Spearman	200	0,196	0,21
Spearman	300	0,18	0,194
Spearman	400	0,187	0,209
Spearman	500	0,169	0,184
Spearman	600	0,193	0,192
Spearman	700	0,181	0,194
Spearman	800	0,159	0,178
Spearman	900	0,212	0,219
Spearman	1000	0,212	0,208

### Sheet: MD <=300 diagonals
MD <=300 diagonals
	step * 10**6	MD_blackFor4_for14	MD_blackFor4_for20
Spearman	50	0,281	0,288
Spearman	100	0,287	0,295
Spearman	200	0,276	0,291
Spearman	300	0,278	0,29
Spearman	400	0,283	0,294
Spearman	500	0,278	0,287
Spearman	600	0,274	0,28
Spearman	700	0,279	0,288
Spearman	800	0,265	0,278
Spearman	900	0,298	0,305
Spearman	1000	0,299	0,303

### Sheet: MC_100diagonals
MC_100przekatnych
step*10**9	polIICS_Insul_K27me3_Black_for 14	polIICS_Insul_K27me3_Black_for 20	polIICS_Insul_K27me3_Black_for 39	polIICS_K27me3_Blac_for14	polIICS_K27me3_Blac_for39	5col_for14	5col_for20	5col_for39	polIICS_Insul_K27me3_NIpped_for 14	polIICS_Insul_K27me3_NIpped_for 39	polIICS_Insul_K27me3_for 14	polIICS_Insul_K27me3_for 20	polIICS_Insul_K27me3_for 39	polIICS_Insul_K27me3_for 48	Insul_for14	Insul_for20	Insulators_for29	polIICS_K27me3_for 10	polIICS_Insul_Black_for 14	polIICS_Insul_Black_for 20	polIICS_Insul_Black_for 39	Insul_K27me3_Black_for14	Insul_K27me3_Black_for39	polIICS_Insul_K27me3_H1_for 14	polIICS_Insul_K27me3_H1_for 20	polIICS_Insul_K27me3_H1_for 39	polIICS_Insul_K27me3_BlackFilion_for 14	polIICS_Insul_K27me3_BlackFilion_for 20	polIICS_Insul_K27me3_BlackFilion_for 39
Spearman 5	0,29	0,311	0,34	0,24	0,32	0,272	0,278	0,318	-0,14	-0,11	-0,06	-0,087	-0,11	-0,11	-0,03	-0,012	-0,03	0,02	0,338		0,384	0,296	0,369	0,183	0,182	0,197	0,231	0,249	0,274
Spearman 10	0,32	0,325	0,37	0,29	0,34	0,272	0,289	0,324	-0,04	-0,08	-0,05	-0,052	-0,08	-0,07	0,01	0,018	0,01	-0,09	0,334		0,398	0,303	0,364	0,193	0,184	0,201	0,262	0,276	0,307
Spearman 15	0,33	0,339	0,38	0,32	0,36	0,275	0,284	0,317			-0,06	-0,053	-0,07	-0,06	0,01	0,038	0,01	-0,11	0,338		0,402	0,31	0,38	0,19	0,204	0,214	0,29	0,287	0,309
Spearman 20	0,35	0,35	0,39	0,345	0,377	0,268	0,279	0,32			-0,07	-0,079	-0,06	-0,06	0,001	0,008	-0,0001	-0,13	0,35		0,415	0,306	0,37	0,193	0,2	0,205	0,279	0,283	0,312
Spearman 25	0,39	0,381	0,41	0,365	0,384	0,287	0,284	0,316			-0,03	-0,032	-0,05	-0,05	0,001	0,019	-0,0001	-0,12	0,363		0,411	0,335	0,383	0,166	0,191	0,207	0,283	0,29	0,315
Spearman 30	0,39	0,386	0,41	0,348	0,374	0,282	0,279	0,312			-0,08	-0,074	-0,05	-0,05	-0,004	0,025	0,02	-0,12	0,368		0,415	0,335	0,384	0,19	0,194	0,221	0,3	0,291	0,315
Spearman 35	0,40	0,387	0,41															-0,05	0,341	0,392	0,408
Spearman 40	0,39	0,392	0,41															-0,08	0,328	0,374	0,391
Spearman 45																			0,346	0,387	0,409
Spearman 50																			0,354	0,387	0,415

### Sheet: MC 100-200 diagonals
MC 100-200 diagonals
step*10**9	polIICS_Insul_K27me3_Black_for 14	polIICS_Insul_K27me3_Black_for 20	polIICS_Insul_K27me3_Black_for 39	polIICS_K27me3_Blac_for14	polIICS_K27me3_Blac_for39	5col_for14	5col_for20	5col_for39	polIICS_Insul_K27me3_for 20	polIICS_Insul_K27me3_for 39	Insul_for20	polIICS_Insul_Black_for 14	polIICS_Insul_Black_for 20	polIICS_Insul_Black_for 39	Insul_K27me3_Black_for_14	Insul_K27me3_Black_for_39	polIICS_Insul_K27me3_H1_for 14	polIICS_Insul_K27me3_H1_for 20	polIICS_Insul_K27me3_H1_for 39	polIICS_Insul_K27me3_BlackFion_for 14	polIICS_Insul_K27me3_BlackFion_for 20	polIICS_Insul_K27me3_BlackFion_for 39
Spearman 5	0,152	0,18	0,142	0,112	0,119	0,081	0,107	0,092	-0,074	-0,095	-0,075	0,202		0,183	0,039	0,031	0,096	0,095	0,146	0,146	0,159	0,187
Spearman 10	0,192	0,219	0,204	0,156	0,145	0,091	0,118	0,109	-0,052	-0,056	-0,114	0,215		0,201	0,064	0,067	0,145	0,129	0,165	0,174	0,174	0,188
Spearman 15	0,225	0,243	0,205	0,187	0,19	0,099	0,125	0,105	-0,063	-0,075	-0,063	0,216		0,212	0,091	0,093	0,143	0,132	0,164	0,212	0,198	0,212
Spearman 20	0,246	0,259	0,219	0,132	0,208	0,092	0,117	0,102	-0,034	-0,056	-0,093	0,212		0,214	0,103	0,087	0,164	0,147	0,189	0,211	0,201	0,228
Spearman 25	0,267	0,278	0,239	0,187	0,229	0,094	0,119	0,101	-0,027	-0,038	-0,106	0,223		0,206	0,118	0,101	0,173	0,182	0,208	0,219	0,204	0,235
Spearman 30	0,284	0,293	0,256	0,254	0,25	0,094	0,122	0,105	-0,035	-0,04	-0,063	0,218		0,23	0,132	0,127	0,178	0,142	0,198	0,219	0,208	0,241
Spearman 35	0,293	0,305	0,272									0,22	0,213	0,224
Spearman 40	0,295	0,314	0,278									0,244	0,225	0,227
Spearman 45												0,233	0,224	0,228
Spearman 50												0,252	0,242	0,25

### Sheet: MC_200-300_diagonals
MC_200-300_diagonals
step*10**9	polIICS_Insul_K27me3_Black_for 14	polIICS_Insul_K27me3_Black_for 20	polIICS_Insul_K27me3_Black_for 39	polIICS_K27me3_Blac_for14	polIICS_K27me3_Blac_for39	5col_for14	5col_for20	5col_for39	polIICS_Insul_K27me3_for 20	polIICS_Insul_K27me3_for 39	Insul_for20	polIICS_Insul_Black_for 14	polIICS_Insul_Black_for 20	polIICS_Insul_Black_for 39	Insul_K27me3_Black_for14	Insul_K27me3_Black_for39	polIICS_Insul_K27me3_H1_for 14	polIICS_Insul_K27me3_H1_for 20	polIICS_Insul_K27me3_H1_for 39	polIICS_Insul_K27me3_BlackFilion_for 14	polIICS_Insul_K27me3_BlackFilion_for 20	polIICS_Insul_K27me3_BlackFilion_for 39
Spearman 5	0,106	0,161	0,102	0,034	0,083	0,035	-0,002	-0,014	-0,032	-0,013	0,082	0,145		0,172	-0,013	-0,06	-0,094	-0,124	-0,031	0,148	0,112	0,158
Spearman 10	0,15	0,195	0,148	0,105	0,146	0,05	0,011	0,002	-0,037	-0,027	0,129	0,125		0,15	0,031	-0,012	-0,085	-0,103	-0,013	0,183	0,138	0,187
Spearman 15	0,172	0,224	0,168	0,128	0,173	0,029	-0,005	0,001	-0,011	0,0	0,081	0,147		0,169	0,034	0,006	-0,078	-0,092	0,003	0,173	0,131	0,178
Spearman 20	0,147	0,197	0,167	0,146	0,21	0,033	-0,009	-0,009	-0,026	-0,028	0,165	0,147		0,164	0,055	0,014	-0,054	-0,07	0,026	0,197	0,153	0,2
Spearman 25	0,178	0,218	0,167	0,192	0,216	0,025	-0,01	-0,007	-0,028	-0,008	0,069	0,145		0,177	0,041	0,035	-0,029	-0,03	0,063	0,198	0,143	0,2
Spearman 30	0,203	0,242	0,191	0,163	0,212	0,032	-0,001	-0,001	0,012	0,024	0,091	0,164		0,178	0,077	0,076	-0,014	-0,03	0,051	0,203	0,157	0,205
Spearman 35	0,218	0,257	0,235									0,147	0,147	0,178
Spearman 40	0,224	0,266	0,233									0,182	0,172	0,196
Spearman 45												0,167	0,169	0,191
Spearman 50												0,166	0,161	0,206

### Sheet:  MC <=300 diagonals
MC <=300 diagonals
step*10**9	polIICS_Insul_K27me3_Black_for 14	polIICS_Insul_K27me3_Black_for 20	polIICS_Insul_K27me3_Black_for 39	polIICS_K27me3_Blac_for14	polIICS_K27me3_Blac_for39	5col_for14	5col_for20	5col_for39	polIICS_Insul_K27me3_for 20	polIICS_Insul_K27me3_for 39	Insul_for20	polIICS_Insul_Black_for 14	polIICS_Insul_Black_for 20	polIICS_Insul_Black_for 39	Insul_K27me3_Black_for14	Insul_K27me3_Black_for39	polIICS_Insul_K27me3_H1_for 14	polIICS_Insul_K27me3_H1_for 20	polIICS_Insul_K27me3_H1_for 39	polIICS_Insul_K27me3_BlackFilion_for 14	polIICS_Insul_K27me3_BlackFilion_for 20	polIICS_Insul_K27me3_BlackFilion_for 39
Spearman 5	0,184	0,218	0,195	0,129	0,176	0,13	0,128	0,133	-0,064	-0,073	-0,002	0,228		0,247	0,108	0,114	0,062	0,052	0,104	0,175	0,173	0,207
Spearman 10	0,219	0,247	0,241	0,184	0,212	0,139	0,14	0,146	-0,038	-0,054	0,011	0,225		0,25	0,133	0,14	0,084	0,07	0,118	0,207	0,197	0,228
Spearman 15	0,242	0,269	0,248	0,211	0,242	0,136	0,136	0,142	-0,043	-0,051	0,019	0,234		0,259	0,146	0,16	0,085	0,082	0,127	0,225	0,205	0,233
Spearman 20	0,247	0,269	0,258	0,208	0,265	0,132	0,13	0,138	-0,047	-0,047	0,026	0,236		0,265	0,155	0,158	0,101	0,093	0,14	0,229	0,212	0,247
Spearman 25	0,279	0,292	0,272	0,248	0,277	0,136	0,132	0,138	-0,029	-0,033	-0,006	0,244		0,265	0,165	0,174	0,103	0,115	0,159	0,234	0,213	0,25
Spearman 30	0,294	0,307	0,287	0,255	0,279	0,137	0,134	0,14	-0,033	-0,024	0,018	0,25		0,265	0,182	0,196	0,118	0,102	0,157	0,241	0,219	0,254
Spearman 35	0,303	0,316	0,305									0,236	0,251	0,27
Spearman 40	0,304	0,324	0,308									0,251	0,257	0,272
Spearman 45												0,249	0,26	0,276
Spearman 50												0,257	0,263	0,291

### Sheet: Sim_type
Table 1
MC Simultions	Insulators (BEAF, CTCF, CP190)	Lamin (SuHw, CP190)	Nipped	Polimeraze II	K27me3	Black: 4 out of 5 proteins	Black: from Filion	5 colours	H1	The best correlation for 14 simulation
Ins_Lam	+	+								0,02
Pol_K27me3				+	+					-0,04
Ins_Pol_K27me3	+			+	+					0,03/ -0,05*
Ins_Lam_Pol_K27me3	+	+		+	+					-0,01*
Ins_Pol_K27me3_BlackFilion	+			+	+		+			0,3
Ins_Pol_K27me3_Black	+			+	+	+				0,41
Ins_Pol_K27me3_H1	+			+	+				+	0,19
5 colors								+		0,28
Ins_Pol_K27me3_Nipped	+		+	+	+					-0,08
Pol_K27M3_Black				+	+	+				0,37
Ins_Pol_Black	+			+		+				0,37
Ins_K27M3_Black	+				+	+				0,34
